# OpenStats: A Robust and Scalable Software Package for Reproducible Analysis of High-Throughput Phenotypic Data

**DOI:** 10.1101/2020.05.13.091157

**Authors:** Hamed Haselimashhadi, Jeremy C Mason, Ann-Marie Mallon, Damian Smedley, Terrence F Meehan, Helen Parkinson

## Abstract

Reproducibility in the statistical analyses of data from high-throughput phenotyping screens requires a robust and reliable analysis foundation that allows modelling of different possible statistical scenarios. Regular challenges are scalability and extensibility of the analysis software. In this manuscript, we describe OpenStats, a freely available software package that addresses these challenges. We show the performance of the software in a high-throughput phenomic pipeline in the International Mouse Phenotyping Consortium (IMPC) and compare the agreement of the results with the most similar implementation in the literature. OpenStats has significant improvements in speed and scalability compared to existing software packages including a 13-fold improvement in computational time to the current production analysis pipeline in the IMPC. Reduced complexity also promotes FAIR data analysis by providing transparency and benefiting other groups in reproducing and re-usability of the statistical methods and results. OpenStats is freely available under a Creative Commons license at www.bioconductor.org/packages/OpenStats.
