## Supplementary materials Table S1 for "OpenStats: A Robust and Scalable Software Package for Reproducible Analysis of High-Throughput Phenotypic Data"

### Sheet: Supplementary Table 1 Procedure
Supplementary Tabl 1: The list of IMPC procedures that are involved in the IMPC statistical pipeline comparision between OpenStats and PhenStat
Index	Procedure key	Procedure name	Description
1	IMPC_ABR	Auditory Brain Stem Response	Auditory brainstem response test determines hearing sensitivity and other physiological parameters using evoked potential recordings in anesthetized mice.Ontological description: MP:0004738 - abnormal brainstem auditory evoked potential.
2	IMPC_ACS	Acoustic Startle and Pre-pulse Inhibition (PPI)	The acoustic startle response is characterized by an exaggerated flinching response to an unexpected strong auditory stimulus (pre-pulse). This response can be attenuated when it is preceded by a weaker stimulus (pre-pulse) and is the principle underlying pre-pulse inhibition (PPI). PPI has been described in numerous species, including mice and humans and provides an operational measure of sensor…
3	IMPC_ALZ	Adult LacZ	To stain adult mutant&nbsp; and control tissues for bacterial beta-galactosidase (LacZ) activity in order to assess the adult organ, tissue, substructure and cell type of gene expression of IKMC alleles utilizing a LacZ reporter.&nbsp; Description: Adult mouse tissues are scored for presence of LacZ staining which is distinct from either nonspecific staining observed in wildtype control mice, or …
4	IMPC_BLK	Tissue Embedding and Block Banking	Collect and fix a standard list of tissues from the complete necropsy (see IMPC Gross Pathology &amp; Tissue Collection SOP)Trim the fixed tissues into cassettes for processingEmbed the tissues in paraffin in a standard orientation
5	IMPC_BWT	Body Weight	The body weight test measures the weight of the mouse in a time series, allowing monitoring of its evolution; also, it is required in many other procedures.
6	IMPC_CAL	Indirect Calorimetry	Indirect calorimetry provides detailed information on the energy metabolism of mutant mice. Energy expenditure is evaluated through indirect calorimetry by measuring oxygen consumption with an open flow respirometric system. CO2 and O2 sensors measure the difference in CO2 and O2 concentrations in air volumes flowing through control or animal cages. The amount of oxygen consumed over a given peri…
7	IMPC_CBC	Clinical Chemistry	Clinical chemistry determines biochemical parameters in plasma including enzymatic activity, specific substrates and electrolytes.&nbsp;Ontological description: MP:0001545 &ndash; blood physiology abnormalities.
8	IMPC_CHL	Challenge Whole Body Plethysmography	The purpose of this procedure is to record the respiratory function of mice, when submitted to methacholine or hypoxia challenge. Other similar protocols, for allergen sensitization and for LPS challenges, will also be available.&nbsp;Ontological description: &nbsp;MP:0002327 - abnormal respiratory function
9	IMPC_CSD	Combined SHIRPA and Dysmorphology	SHIRPA and dysmorphology were originally always separate assessments.&nbsp; However they have recently been combined as assessments, so that they take place at the same time.The purpose of the assessments is to examine mice for obvious physical characteristics, behaviors and morphological abnormalities.Descriptions include abnormal locomotion/appearance/behavior/reflex reactions.
10	IMPC_DXA	Body Composition (DEXA lean/fat)	Measure bone mineral content and density as well as body composition in mice using the DEXA (Dual Energy X-ray Absorptiometry) analyser.
11	IMPC_ECG	Electrocardiogram (ECG)	To provide a high throughput method to obtain Electrocardiograms in a conscious mouse.
12	IMPC_ECH	Echo	To assess the functionality of the heart in order to determine the presence of a mutant phenotype.
13	IMPC_ELZ	Embryo LacZ	Not available yet. Check https://www.mousephenotype.org/impress
14	IMPC_EVL	Viability E9.5 Secondary Screen	Not available yet. Check https://www.mousephenotype.org/impress
15	IMPC_EVM	Viability E12.5 Secondary Screen	Not available yet. Check https://www.mousephenotype.org/impress
16	IMPC_EVO	Viability E14.5-E15.5 Secondary Screen	Not available yet. Check https://www.mousephenotype.org/impress
17	IMPC_EVP	Viability E18.5 Secondary Screen	Not available yet. Check https://www.mousephenotype.org/impress
18	IMPC_EYE	Eye Morphology	To detect abnormalities in eye morphology.
19	IMPC_FEA	Fear Conditioning	Fear Conditioning test assesses aversive learning and memory
20	IMPC_FER	Fertility of Homozygous Knock-out Mice	To assess the fertility of homozygous knockout mice.
21	IMPC_GEL	Gross Morphology Embryo E9.5	Not available yet. Check https://www.mousephenotype.org/impress
22	IMPC_GEM	Gross Morphology Embryo E12.5	Not available yet. Check https://www.mousephenotype.org/impress
23	IMPC_GEO	Gross Morphology Embryo E14.5-E15.5	Not available yet. Check https://www.mousephenotype.org/impress
24	IMPC_GEP	Gross Morphology Embryo E18.5	Not available yet. Check https://www.mousephenotype.org/impress
25	IMPC_GPL	Gross Morphology Placenta E9.5	Not available yet. Check https://www.mousephenotype.org/impress
26	IMPC_GPM	Gross Morphology Placenta E12.5	Not available yet. Check https://www.mousephenotype.org/impress
27	IMPC_GPO	Gross Morphology Placenta E14.5-E15.5	Not available yet. Check https://www.mousephenotype.org/impress
28	IMPC_GPP	Gross Morphology Placenta E18.5	Not available yet. Check https://www.mousephenotype.org/impress
29	IMPC_GRS	Grip Strength	The grip strength test is used to measure the neuromuscular function as maximal muscle strength of forelimbs and combined forelimbs and hind limbs. These are assessed by the grasping applied by the mouse on a grid that is connected to a sensor. Three trials are carried out in succession measuring forelimb-strength only, followed by three successive trials measuring the combined forelimb/hindlimb …
30	IMPC_HEM	Hematology	Hematological assessment of blood determines blood cell counts (white blood cells, red blood cells, hemoglobin, and platelets) and additional hematological parameters (hematocrit, mean cell volume, mean corpuscular hemoglobin, mean cell hemoglobin concentration) can be derived using these indices. These tests will indicate abnormalities in the production of blood and its components (blood cells a…
31	IMPC_HIS	Histopathology	Not available yet. Check https://www.mousephenotype.org/impress
32	IMPC_HWT	Heart Weight	To evaluate cardiac size using heart weight and body weight.
33	IMPC_IMM	Immunophenotyping	Immunophenotyping of immune system cells
34	IMPC_INS	Insulin Blood Level	The insulin concentration in the blood is an important indicator of diabetes.Ontological description: abnormal circulating insulin level [MP:0001560]; increased circulating insulin level [MP:0002079]; decreased circulating insulin level [MP:0002727].
35	IMPC_IPG	Intraperitoneal glucose tolerance test (IPGTT)	The glucose tolerance test measures the clearance of an intraperitoneally injected glucose load from the body. It is used to detect disturbances in glucose metabolism that can be linked to human conditions such as diabetes or metabolic syndrome. Animals are fasted for approximately 16 hours, fasted blood glucose levels are determined before a solution of glucose is administered by intra-peritonea…
36	IMPC_LDT	Light-Dark Test	Light-Dark test monitors the anxiety-related behaviour of mice
37	IMPC_OFD	Open Field	The Open Field test is used to assess anxiety and exploratory behaviors. It is based on the natural tendency of an animal to explore and to protect itself using avoidance which translates to a normal animal spending more time in the periphery of the Open Field arena than in the center (the most anxiogenic area).
38	IMPC_OWT	Organ Weight	Organ weights from different tissues collected for IMPC
39	IMPC_PAT	Gross Pathology and Tissue Collection	To perform a complete necropsy to detect and record abnormal external findings and macroscopic alterations in internal and external organs, record body and heart weights (see IMPC Heart Weight SOP), and collect a standardized list of tissues for fixation with or without further processing (see non-mandatory IMPC Tissue Embedding &amp; Block Banking SOP).
40	IMPC_VIA	Viability Primary Screen	Assess the viability of mutant mice of each sex and zygosity.
41	IMPC_XRY	X-ray	Construct and analyse digital X-ray images in immobilised mice using a Faxitron X-Ray system or NTB digital X-ray scanner.
42	BCM_ACS	Acoustic Startle and Pre-pulse Inhibition (PPI)	The acoustic startle response is characterized by an exaggerated flinching response to an unexpected strong auditory stimulus (pre-pulse). This response can be attenuated when it is preceded by a weaker stimulus (pre-pulse) and is the principle underlying pre-pulse inhibition (PPI). PPI has been described in numerous species, including mice and humans and provides an operational measure of sensor…
43	BCM_CSD	Combined SHIRPA and Dysmorphology	SHIRPA and dysmorphology were originally always separate assessments.&nbsp; However they have recently been combined as assessments, so that they take place at the same time.The purpose of the assessments is to examine mice for obvious physical characteristics, behaviors and morphological abnormalities.Descriptions include abnormal locomotion/appearance/behavior/reflex reactions._x000D_ _x000D_ T…
44	BCM_OFD	Open Field	The Open Field test is used to assess anxiety and exploratory behaviors. It is based on the natural tendency of an animal to explore and to protect itself using avoidance which translates to a normal animal spending more time in the periphery of the Open Field arena than in the center (the most anxiogenic area).
45	BCMLA_BWT	Body Weight	The body weight test measures the weight of the mouse in a time series, allowing monitoring of its evolution; also, it is required in many other procedures.
46	CCP_LFO	Lung mechanics by forced oscillations	Not available yet. Check https://www.mousephenotype.org/impress
47	CCP_XRY	X-ray	Construct and analyse digital 3D reconstructions of immobilised mice using computed X-ray microtomography.
48	ESLIM_001	Dysmorphology	A simple method to examine mice for morphological abnormalities.
49	ESLIM_002	Non-Invasive blood pressure	Measure the systolic blood pressure and the heart rate of conscious mice using the tail-cuff system.
50	ESLIM_003	Calorimetry	The energy expenditure is evaluated through indirect calorimetry by measuring oxygen consumption with an open flow respirometric system.Very precise CO2 and O2 sensors measure the difference in CO2 and O2 concentrations in air volumes flowing through control or animal cages. The amount of oxygen consumed over a given period of time can thus be calculated, as far as the air flow through the cage i…
51	ESLIM_004	Simplified IPGTT	The glucose tolerance test measures the clearance of an intraperitoneally injected glucose load from the body. Animals are fasted for approximately 16 hours, asolution of glucose is administered by intraperitoneal (IP) injection and blood glucose is measured at different time points during the following 2 hours.
52	ESLIM_005	DEXA	Measure bone mineral content and density as well as body composition in mice using the pDEXA analyser.
53	ESLIM_006	X-Ray	Construct and analyse digital X-ray images in immobilised mice using a Faxitron X-Ray system or NTB digital X-ray scanner.
54	ESLIM_007	Open-field	The Open Field test is used to assess anxiety and exploratory drive. It is based on the natural tendency of an animal to explore and avoidance reaction to protect itself, which make normal animals to spend more time in the corners and the periphery than in the centre (the most anxiogenic area).
55	ESLIM_008	Modified SHIRPA	Use modified SHIRPA for a simple first-line phenotyping screen.
56	ESLIM_009	Grip-Strength	The grip test is used to measure the maximal muscle strength of forelimbs and combined forelimbs and hind limbs as a primary phenotype screen. In the EMPReSSslim pipeline it is performed directly following the modified SHIRPA. Three trials are carried out consecutively measuring forelimb-strength only, followed by three trials testing consecutively the combined forelimb/hindlimb grip strength.
57	ESLIM_010	Rotarod	The rotarod test is used to assess motor coordination and balance in rodents. Mice have to keep their balance on a rotating rod. It is measured the time (latency) ittakes the mouse to fall off the rod rotating at different speeds or under continuous acceleration (e.g. from 4 to 40rpm).
58	ESLIM_011	Acoustic Startle&PPI	An acoustic startle model of sensorimotor gating, in which a weak acoustic stimulus (the pre-pulse) is used to decrease the reflex response (startle) producedby a second, more intense, stimulus (the pulse) in mice. Pre-pulse inhibition (PPI) provides an operational measure of sensorimotor gating which reflects the abilityof an animal to inhibit sensory information properly. Several clinical studi…
59	ESLIM_012	Hot Plate	The hot plate test is used to assess acute pain sensitivity to a thermal stimulus.
60	ESLIM_013	Indirect ophthalmoscopy	This test can be used to determine whether a mouse presents with abnormalities of the fundus, such as retinal degeneration, optic disc coloboma, or vascular problems.
61	ESLIM_014	Slit Lamp	For viewing the eye structures in detail
62	ESLIM_015	Clinical Chemistry	For the determination of biochemical parameters in plasma including enzymatic activities, specific substrates and electrolytes using an Olympus AU400 analyser (Olympus Diagnostics).
63	ESLIM_016	Haematology	For the determination of blood cell counts (white blood cells, red blood cells, platelets), haemoglobin measurement and the calculation of haematological indexes (mean cell volume, mean corpuscular haemoglobin and mean cell haemoglobin concentration). Haematology measurements are obtained using either the Beckman Coulter AcT Diff or Siemens Advia 2120.
64	ESLIM_018	FACs Analysis	The characterisation of of main leukocyte subsets in peripheral blood cells from mice by flow cytometry.Reliable values of frequencies of leukocyte clusters are very much dependent on the appropriate preparation, acquisition and gating of leukocytes. This methodinvolves ammonium chloride erythrocyte lyses, thus preventing interference by larger amounts of erythrocytes. For all stainings, a monocl…
65	ESLIM_019	Immunoglobulin	For the determination of antibodies found in blood.
66	ESLIM_020	Heart weight/tibia length	Relaxation, dissection, weighing and fixation of heart for histological analysis. Changes in heart weight and wall thickness are linked to cardiovascular phenotypes. This protocol describes the relaxation, dissection, weighing and fixation of the hearts to prepare the tissue for sectioning.
67	ESLIM_021	Fasted Clinical Chemistry	For the determination of biochemical parameters in plasma, total cholesterol, HDL cholesterol, non-HDL cholesterol, triglycerides, glucose, free fatty acids and glycerol using an Olympus AU400 analyser (Olympus Diagnostics).
68	ESLIM_022	Body Weight	Measuring mouse body weight.
69	ESLIM_023	Homozygote viability at weaning	Not available yet. Check https://www.mousephenotype.org/impress
70	ESLIM_024	Reporting the fertility of homozygous GA mouse lines	Not available yet. Check https://www.mousephenotype.org/impress
71	GMC_902	Eye size (GMC)	Not available yet. Check https://www.mousephenotype.org/impress
72	GMC_904	Allergy (GMC)	Not available yet. Check https://www.mousephenotype.org/impress
73	GMC_905	Haematology (GMC)	Not available yet. Check https://www.mousephenotype.org/impress
74	GMC_906	Clinical chemistry (GMC)	Not available yet. Check https://www.mousephenotype.org/impress
75	GMC_908	Bodyweight (GMC)	Not available yet. Check https://www.mousephenotype.org/impress
76	GMC_909	pDexa (GMC)	Not available yet. Check https://www.mousephenotype.org/impress
77	GMC_910	ECG (Electrocardiogram) (GMC)	Not available yet. Check https://www.mousephenotype.org/impress
78	GMC_911	ELISA (GMC)	Not available yet. Check https://www.mousephenotype.org/impress
79	GMC_912	ERG (Electroretinogram) (GMC)	Not available yet. Check https://www.mousephenotype.org/impress
80	GMC_913	FACS (GMC)	Not available yet. Check https://www.mousephenotype.org/impress
81	GMC_914	Food efficiency (GMC)	Not available yet. Check https://www.mousephenotype.org/impress
82	GMC_915	Fundoscopy (GMC)	Not available yet. Check https://www.mousephenotype.org/impress
83	GMC_916	Holeboard (GMC)	Not available yet. Check https://www.mousephenotype.org/impress
84	GMC_917	Nociception Hotplate (GMC)	Not available yet. Check https://www.mousephenotype.org/impress
85	GMC_919	Slit lamp 2 (GMC)	Not available yet. Check https://www.mousephenotype.org/impress
86	GMC_920	Spontaneous breathing (GMC)	Not available yet. Check https://www.mousephenotype.org/impress
87	GMC_921	Grip Strength (GMC)	Not available yet. Check https://www.mousephenotype.org/impress
88	GMC_922	Rotarod A (GMC)	Not available yet. Check https://www.mousephenotype.org/impress
89	GMC_923	Shirpa (GMC)	Not available yet. Check https://www.mousephenotype.org/impress
90	GMC_925	X-Ray (GMC)	Not available yet. Check https://www.mousephenotype.org/impress
91	GMC_926	Rotarod B (GMC)	Not available yet. Check https://www.mousephenotype.org/impress
92	HMGU_ROT	Rotarod	A GMC-specific Rotarod Procedure.
93	HMGULA_GRS	Grip Strength	The grip strength test is used to measure the neuromuscular function as maximal muscle strength of forelimbs and combined forelimbs and hind limbs. These are assessed by the grasping applied by the mouse on a grid that is connected to a sensor. Three trials are carried out in succession measuring forelimb-strength only, followed by three successive trials measuring the combined forelimb/hindlimb …
94	HRWL_IMM	FACS	Immunophenotyping (FACS) assay performed on splenocytes. This test corresponds to the protocol being performed at Harwell before the Toronto 2013 Immunophenotyping protocol agreement.
95	HRWL_OWT	Organ Weight	To evaluate cardiac size using heart weight and body weight.
96	HRWLIP_BWT	Body Weight	The body weight test measures the weight of the mouse in a time series, allowing monitoring of its evolution; also, it is required in many other procedures.
97	HRWLIP_CSD	Combined SHIRPA and Dysmorphology	SHIRPA and dysmorphology were originally always separate assessments.&nbsp; However they have recently been combined as assessments, so that they take place at the same time.The purpose of the assessments is to examine mice for obvious physical characteristics, behaviors and morphological abnormalities.Descriptions include abnormal locomotion/appearance/behavior/reflex reactions.
98	HRWLLA_BWT	Body Weight	The body weight test measures the weight of the mouse in a time series, allowing monitoring of its evolution; also, it is required in many other procedures.
99	HRWLLA_CBC	Clinical Chemistry	Clinical chemistry determines biochemical parameters in plasma including enzymatic activity, specific substrates and electrolytes.&nbsp;Ontological description: MP:0001545 &ndash; blood physiology abnormalities.
100	HRWLLA_CSD	Combined SHIRPA and Dysmorphology	SHIRPA and dysmorphology were originally always separate assessments.&nbsp; However they have recently been combined as assessments, so that they take place at the same time.The purpose of the assessments is to examine mice for obvious physical characteristics, behaviors and morphological abnormalities.Descriptions include abnormal locomotion/appearance/behavior/reflex reactions.
101	HRWLLA_DXA	Body Composition (DEXA lean/fat)	Measure bone mineral content and density as well as body composition in mice using the DEXA (Dual Energy X-ray Absorptiometry) analyser.
102	HRWLLA_ECG	Electrocardiogram (ECG)	To provide a high throughput method to obtain Electrocardiograms in a conscious mouse.
103	HRWLLA_ECH	Echo	To assess the functionality of the heart in order to determine the presence of a mutant phenotype.
104	HRWLLA_EYE	Eye Morphology	To detect abnormalities in eye morphology.
105	HRWLLA_FEA	Fear Conditioning	Fear Conditioning test assesses aversive learning and memory
106	HRWLLA_GRS	Grip Strength	The grip strength test is used to measure the neuromuscular function as maximal muscle strength of forelimbs and combined forelimbs and hind limbs. These are assessed by the grasping applied by the mouse on a grid that is connected to a sensor. Three trials are carried out in succession measuring forelimb-strength only, followed by three successive trials measuring the combined forelimb/hindlimb …
107	HRWLLA_HEM	Hematology	Hematological assessment of blood determines blood cell counts (white blood cells, red blood cells, hemoglobin, and platelets) and additional hematological parameters (hematocrit, mean cell volume, mean corpuscular hemoglobin, mean cell hemoglobin concentration) can be derived using these indices. These tests will indicate abnormalities in the production of blood and its components (blood cells a…
108	HRWLLA_HIS	Histopathology	Not available yet. Check https://www.mousephenotype.org/impress
109	HRWLLA_IPG	Intraperitoneal glucose tolerance test (IPGTT)	The glucose tolerance test measures the clearance of an intraperitoneally injected glucose load from the body. It is used to detect disturbances in glucose metabolism that can be linked to human conditions such as diabetes or metabolic syndrome. Animals are fasted for approximately 16 hours, fasted blood glucose levels are determined before a solution of glucose is administered by intra-peritonea…
110	HRWLLA_OFD	Open Field	The Open Field test is used to assess anxiety and exploratory behaviors. It is based on the natural tendency of an animal to explore and to protect itself using avoidance which translates to a normal animal spending more time in the periphery of the Open Field arena than in the center (the most anxiogenic area).
111	HRWLLA_OWT	Organ Weight	To evaluate cardiac size using heart weight and body weight.
112	HRWLLA_PAT	Gross Pathology and Tissue Collection	To perform a complete necropsy to detect and record abnormal external findings and macroscopic alterations in internal and external organs, record body and heart weights (see IMPC Heart Weight SOP), and collect a standardized list of tissues for fixation with or without further processing (see non-mandatory IMPC Tissue Embedding &amp; Block Banking SOP).
113	HRWLLA_XRY	X-ray	Construct and analyse digital X-ray images in immobilised mice using a Faxitron X-Ray system or NTB digital X-ray scanner.
114	ICS_CHL	Challenge Whole Body Plethysmography	The purpose of this procedure is to record the respiratory function of mice, with a LPS challenge, by means of Unrestrained Whole-Body Plethysmography, using a lipopolysaccharides&nbsp;(LPS) challenge.Description: &nbsp;Spontaneous bronchospasm after LPS challenge&nbsp;
115	ICS_FEA	Fear Conditioning	Not available yet. Check https://www.mousephenotype.org/impress
116	ICS_HOT	Hot Plate	Not available yet. Check https://www.mousephenotype.org/impress
117	ICS_IMM	Immunophenotyping	Immunophenotyping of immune system cells
118	ICS_ROT	Rotarod	Not available yet. Check https://www.mousephenotype.org/impress
119	ICS_SHO	Shock Threshold	Not available yet. Check https://www.mousephenotype.org/impress
120	ICSLA_ACS	Acoustic Startle and Pre-pulse Inhibition (PPI)	The acoustic startle response is characterized by an exaggerated flinching response to an unexpected strong auditory stimulus (pre-pulse). This response can be attenuated when it is preceded by a weaker stimulus (pre-pulse) and is the principle underlying pre-pulse inhibition (PPI). PPI has been described in numerous species, including mice and humans and provides an operational measure of sensor…
121	ICSLA_CSD	Combined SHIRPA and Dysmorphology	SHIRPA and dysmorphology were originally always separate assessments.&nbsp; However they have recently been combined as assessments, so that they take place at the same time.The purpose of the assessments is to examine mice for obvious physical characteristics, behaviors and morphological abnormalities.Descriptions include abnormal locomotion/appearance/behavior/reflex reactions.
122	ICSLA_DXA	Body Composition (DEXA lean/fat)	Measure bone mineral content and density as well as body composition in mice using the DEXA (Dual Energy X-ray Absorptiometry) analyser.
123	ICSLA_ECG	Electrocardiogram (ECG)	To provide a high throughput method to obtain Electrocardiograms in a conscious mouse.
124	ICSLA_ECH	Echo	To assess the functionality of the heart in order to determine the presence of a mutant phenotype.
125	ICSLA_EYE	Eye Morphology	To detect abnormalities in eye morphology.
126	ICSLA_FEA	Fear Conditioning	Not available yet. Check https://www.mousephenotype.org/impress
127	ICSLA_GRS	Grip Strength	The grip strength test is used to measure the neuromuscular function as maximal muscle strength of forelimbs and combined forelimbs and hind limbs. These are assessed by the grasping applied by the mouse on a grid that is connected to a sensor. Three trials are carried out in succession measuring forelimb-strength only, followed by three successive trials measuring the combined forelimb/hindlimb …
128	ICSLA_HEM	Hematology	Hematological assessment of blood determines blood cell counts (white blood cells, red blood cells, hemoglobin, and platelets) and additional hematological parameters (hematocrit, mean cell volume, mean corpuscular hemoglobin, mean cell hemoglobin concentration) can be derived using these indices. These tests will indicate abnormalities in the production of blood and its components (blood cells a…
129	ICSLA_HOT	Hot Plate	Not available yet. Check https://www.mousephenotype.org/impress
130	ICSLA_IPG	Intraperitoneal glucose tolerance test (IPGTT)	The glucose tolerance test measures the clearance of an intraperitoneally injected glucose load from the body. It is used to detect disturbances in glucose metabolism that can be linked to human conditions such as diabetes or metabolic syndrome. Animals are fasted for approximately 16 hours, fasted blood glucose levels are determined before a solution of glucose is administered by intra-peritonea…
131	ICSLA_OFD	Open Field	The Open Field test is used to assess anxiety and exploratory behaviors. It is based on the natural tendency of an animal to explore and to protect itself using avoidance which translates to a normal animal spending more time in the periphery of the Open Field arena than in the center (the most anxiogenic area).
132	ICSLA_ROT	Rotarod	Not available yet. Check https://www.mousephenotype.org/impress
133	ICSLA_SHO	Shock Threshold	Not available yet. Check https://www.mousephenotype.org/impress
134	ICSLA_XRY	X-ray	Construct and analyse digital X-ray images in immobilised mice using a Faxitron X-Ray system or NTB digital X-ray scanner.
135	JAX_ECT	Electroconvulsive Threshold Testing	Electroconvulsive threshold testing is used to understand mechanisms that underlie susceptibility to epilepsy. An electrical current is used to induce minimal clonic (forebrain), maximal tonic (hindbrain/brainstem) and psychomotor (limbic) seizures.
136	JAX_ERG	Electroretinography	Full-field electroretinogram (ERG) is a mass electrical response of the retina to a light stimulus. The ERG contains two components, reflecting the response of the photoreceptors (a-wave) and ON bipolar cells (b-wave; Kofujj et al., 2000 J Neurosci 20: 5733-5740, 2000)
137	JAX_HBD	Hole-board Exploration	To monitor the activity of mice in hole-board apparatus over a defined period of time in order to assess the exploratory and attentional phenotype.
138	JAX_LDT	Light-Dark Test	To monitor the anxiety-related behavior of mice in a two-chambered light-dark arena over a defined period of time in order to assess the anxiety phenotype.
139	JAX_PLC	Plasma Chemistry	Clinical chemistry determines biochemical parameters in plasma including enzymatic activity, specific substrates and electrolytes._x000D_ _x000D_ Ontological description: MP:0001545 – blood physiology abnormalities._x000D_
140	JAX_ROT	Rotarod	To assess motor co-ordination, motor learning, and balance phenotype in rodents.
141	JAX_SLW	Sleep Wake	To quantitate sleep behavior in mice using automatic detection of movement with a piezoelectric floor, and threshold/statistical analysis software._x000D_ Sleep-Wake Monitoring Quad Cage and Sensor System (Signal Solutions, Lexington KY) is used to monitor mouse activity throughout a given time period. It records the amplitude of the electrical signal generated by force on the piezoelectric senso…
142	JAX_TLS	Tail Suspension	To monitor the immobility response to tail suspension to test behavioral despair in mice, an induced depression model.
143	JAX_URI	Urinalysis	Urinalysis is performed to monitor renal function and will be performed as part of the adult phenotyping pipeline for KOMP2 mice. Samples will be analyzed using the Beckman AU680 autoanalyzer. Levels of urinary albumin, creatinine, magnesium and glucose are measured. The albumin to creatinine ratio (ACR) will be derived. A standard curve is run for microalbumin with each set of samples and used t…
144	JAXLA_BWT	Body Weight	The body weight test measures the weight of the mouse in a time series, allowing monitoring of its evolution; also, it is required in many other procedures.
145	JAXLA_CBC	Clinical Chemistry	Clinical chemistry determines biochemical parameters in plasma including enzymatic activity, specific substrates and electrolytes.&nbsp;Ontological description: MP:0001545 &ndash; blood physiology abnormalities.
146	JAXLA_CSD	Combined SHIRPA and Dysmorphology	SHIRPA and dysmorphology were originally always separate assessments.&nbsp; However they have recently been combined as assessments, so that they take place at the same time.The purpose of the assessments is to examine mice for obvious physical characteristics, behaviors and morphological abnormalities.Descriptions include abnormal locomotion/appearance/behavior/reflex reactions.
147	JAXLA_DXA	Body Composition (DEXA lean/fat)	Measure bone mineral content and density as well as body composition in mice using the DEXA (Dual Energy X-ray Absorptiometry) analyser.
148	JAXLA_ECG	Electrocardiogram (ECG)	To provide a high throughput method to obtain Electrocardiograms in a conscious mouse.
149	JAXLA_EYE	Eye Morphology	To detect abnormalities in eye morphology.
150	JAXLA_GRS	Grip Strength	The grip strength test is used to measure the neuromuscular function as maximal muscle strength of forelimbs and combined forelimbs and hind limbs. These are assessed by the grasping applied by the mouse on a grid that is connected to a sensor. Three trials are carried out in succession measuring forelimb-strength only, followed by three successive trials measuring the combined forelimb/hindlimb …
151	JAXLA_HBD	Hole-board Exploration	To monitor the activity of mice in hole-board apparatus over a defined period of time in order to assess the exploratory and attentional phenotype.
152	JAXLA_HEM	Hematology	Hematological assessment of blood determines blood cell counts (white blood cells, red blood cells, hemoglobin, and platelets) and additional hematological parameters (hematocrit, mean cell volume, mean corpuscular hemoglobin, mean cell hemoglobin concentration) can be derived using these indices. These tests will indicate abnormalities in the production of blood and its components (blood cells a…
153	JAXLA_HWT	Heart Weight	To evaluate cardiac size using heart weight and body weight.
154	JAXLA_IPG	Intraperitoneal glucose tolerance test (IPGTT)	The glucose tolerance test measures the clearance of an intraperitoneally injected glucose load from the body. It is used to detect disturbances in glucose metabolism that can be linked to human conditions such as diabetes or metabolic syndrome. Animals are fasted for approximately 16 hours, fasted blood glucose levels are determined before a solution of glucose is administered by intra-peritonea…
155	JAXLA_LDT	Light-Dark Test	Light-Dark test monitors the anxiety-related behaviour of mice
156	JAXLA_OFD	Open Field - centre start	The Open Field test is used to assess anxiety and exploratory behaviors. It is based on the natural tendency of an animal to explore and to protect itself using avoidance which translates to a normal animal spending more time in the periphery of the Open Field arena than in the center (the most anxiogenic area).
157	KMPCLA_ABR	Auditory Brain Stem Response	Auditory brainstem response test determines hearing sensitivity and other physiological parameters using evoked potential recordings in anesthetized mice.Ontological description: MP:0004738 - abnormal brainstem auditory evoked potential.
158	KMPCLA_ACS	Acoustic Startle and Pre-pulse Inhibition (PPI)	The acoustic startle response is characterized by an exaggerated flinching response to an unexpected strong auditory stimulus (pre-pulse). This response can be attenuated when it is preceded by a weaker stimulus (pre-pulse) and is the principle underlying pre-pulse inhibition (PPI). PPI has been described in numerous species, including mice and humans and provides an operational measure of sensor…
159	KMPCLA_BWT	Body Weight	The body weight test measures the weight of the mouse in a time series, allowing monitoring of its evolution; also, it is required in many other procedures.
160	KMPCLA_CAL	Indirect Calorimetry	Indirect calorimetry provides detailed information on the energy metabolism of mutant mice. Energy expenditure is evaluated through indirect calorimetry by measuring oxygen consumption with an open flow respirometric system. CO2 and O2 sensors measure the difference in CO2 and O2 concentrations in air volumes flowing through control or animal cages. The amount of oxygen consumed over a given peri…
161	KMPCLA_CBC	Clinical Chemistry	Clinical chemistry determines biochemical parameters in plasma including enzymatic activity, specific substrates and electrolytes.&nbsp;Ontological description: MP:0001545 &ndash; blood physiology abnormalities.
162	KMPCLA_CSD	Combined SHIRPA and Dysmorphology	SHIRPA and dysmorphology were originally always separate assessments.&nbsp; However they have recently been combined as assessments, so that they take place at the same time.The purpose of the assessments is to examine mice for obvious physical characteristics, behaviors and morphological abnormalities.Descriptions include abnormal locomotion/appearance/behavior/reflex reactions.
163	KMPCLA_DXA	Body Composition (DEXA lean/fat)	Measure bone mineral content and density as well as body composition in mice using the DEXA (Dual Energy X-ray Absorptiometry) analyser.
164	KMPCLA_EYE	Eye Morphology	To detect abnormalities in eye morphology.
165	KMPCLA_GRS	Grip Strength	The grip strength test is used to measure the neuromuscular function as maximal muscle strength of forelimbs and combined forelimbs and hind limbs. These are assessed by the grasping applied by the mouse on a grid that is connected to a sensor. Three trials are carried out in succession measuring forelimb-strength only, followed by three successive trials measuring the combined forelimb/hindlimb …
166	KMPCLA_HEM	Hematology	Hematological assessment of blood determines blood cell counts (white blood cells, red blood cells, hemoglobin, and platelets) and additional hematological parameters (hematocrit, mean cell volume, mean corpuscular hemoglobin, mean cell hemoglobin concentration) can be derived using these indices. These tests will indicate abnormalities in the production of blood and its components (blood cells a…
167	KMPCLA_HWT	Heart Weight	To evaluate cardiac size using heart weight and body weight.
168	KMPCLA_IMM	Immunophenotyping	Immunophenotyping of immune system cells
169	KMPCLA_IPG	Intraperitoneal glucose tolerance test (IPGTT)	The glucose tolerance test measures the clearance of an intraperitoneally injected glucose load from the body. It is used to detect disturbances in glucose metabolism that can be linked to human conditions such as diabetes or metabolic syndrome. Animals are fasted for approximately 16 hours, fasted blood glucose levels are determined before a solution of glucose is administered by intra-peritonea…
170	KMPCLA_OFD	Open Field	The Open Field test is used to assess anxiety and exploratory behaviors. It is based on the natural tendency of an animal to explore and to protect itself using avoidance which translates to a normal animal spending more time in the periphery of the Open Field arena than in the center (the most anxiogenic area).
171	KMPCLA_PAT	Gross Pathology and Tissue Collection	To perform a complete necropsy to detect and record abnormal external findings and macroscopic alterations in internal and external organs, record body and heart weights (see IMPC Heart Weight SOP), and collect a standardized list of tissues for fixation with or without further processing (see non-mandatory IMPC Tissue Embedding &amp; Block Banking SOP).
172	KMPCLA_XRY	X-ray	Construct and analyse digital X-ray images in immobilised mice using a Faxitron X-Ray system or NTB digital X-ray scanner.
173	M-G-P_003	Indirect Calorimetry	Not available yet. Check https://www.mousephenotype.org/impress
174	M-G-P_004	IPGTT	Not available yet. Check https://www.mousephenotype.org/impress
175	M-G-P_005	Dexa-scan analysis	Not available yet. Check https://www.mousephenotype.org/impress
176	M-G-P_006	X-ray	Not available yet. Check https://www.mousephenotype.org/impress
177	M-G-P_007	Open Field	Not available yet. Check https://www.mousephenotype.org/impress
178	M-G-P_008	Modified SHIRPA	Not available yet. Check https://www.mousephenotype.org/impress
179	M-G-P_009	Grip Strength	Not available yet. Check https://www.mousephenotype.org/impress
180	M-G-P_012	Hot Plate	Not available yet. Check https://www.mousephenotype.org/impress
181	M-G-P_013	Ophthalmoscope	Not available yet. Check https://www.mousephenotype.org/impress
182	M-G-P_014	Slit Lamp	Not available yet. Check https://www.mousephenotype.org/impress
183	M-G-P_016	Haematology test	Not available yet. Check https://www.mousephenotype.org/impress
184	M-G-P_020	Heart Dissection	Not available yet. Check https://www.mousephenotype.org/impress
185	M-G-P_022	Body Weight	Not available yet. Check https://www.mousephenotype.org/impress
186	M-G-P_025	Clinical Chemistry	Not available yet. Check https://www.mousephenotype.org/impress
187	M-G-P_026	Dysmorphology	Not available yet. Check https://www.mousephenotype.org/impress
188	MGP_ALZ	Adult LacZ	Not available yet. Check https://www.mousephenotype.org/impress
189	MGP_ANA	Anti-nuclear antibody assay	Not available yet. Check https://www.mousephenotype.org/impress
190	MGP_BCI	Buffy coat peripheral blood leukocyte immunophenotyping	Not available yet. Check https://www.mousephenotype.org/impress
191	MGP_BMI	Bone marrow immunophenotyping	Not available yet. Check https://www.mousephenotype.org/impress
192	MGP_CSD	Combined SHIRPA and Dysmorphology	Not available yet. Check https://www.mousephenotype.org/impress
193	MGP_CTL	Cytotoxic T cell function	Not available yet. Check https://www.mousephenotype.org/impress
194	MGP_CTV	Vertebra Compression	Not available yet. Check https://www.mousephenotype.org/impress
195	MGP_EEI	Ear epidermis immunophenotyping	Not available yet. Check https://www.mousephenotype.org/impress
196	MGP_IMM	Spleen Immunophenotyping	3i Spleen Immunophenotyping
197	MGP_IPG	Intraperitoneal glucose tolerance test (IPGTT)	The glucose tolerance test measures the clearance of an intraperitoneally injected glucose load from the body. It is used to detect disturbances in glucose metabolism that can be linked to human conditions such as diabetes or metabolic syndrome. Animals are fasted for approximately 16 hours, fasted blood glucose levels are determined before a solution of glucose is administered by intra-peritonea…
198	MGP_MCB	Cortical Bone MicroCT	Not available yet. Check https://www.mousephenotype.org/impress
199	MGP_MLN	Mesenteric Lymph Node Immunophenotyping	3i Mesenteric Lymph Node Immunophenotyping
200	MGP_MTB	Trabecular Bone MicroCT	Not available yet. Check https://www.mousephenotype.org/impress
201	MGP_PBI	Whole blood peripheral blood leukocyte immunophenotyping	Not available yet. Check https://www.mousephenotype.org/impress
202	MGP_PBT	Three-point Bend	Not available yet. Check https://www.mousephenotype.org/impress
203	MGP_XMF	Femoral Microradiography	Not available yet. Check https://www.mousephenotype.org/impress
204	MGP_XMV	Vertebral Microradiography	Not available yet. Check https://www.mousephenotype.org/impress
205	MGP_XRY	X-ray	Construct and analyse digital X-ray images in immobilised mice using a Faxitron X-Ray system or NTB digital X-ray scanner.
206	TCP_CHL	Challenge Whole Body Plethysmography	The purpose of this procedure is to record the respiratory function of mice after sensitization with an inert allergen (ovalbumin; OVA) in response to challenge with a non-allergen airway agonist (Methacholine; MCh) using unrestrained whole-body plethysmography and assess the ability of the immune system to mount an acquired Type I allergic hypersensitivity immune response (allergic airway diseas…
207	TCP_HRG	Hargreaves Test	To assess thermal hyperalgesia in the mouse paw.
208	TCP_TFL	Tail Flick	The Tail Flick test is used to assess pain sensitivity (nonciception). The time it takes for an animal to rapidly_x000D_ remove the tail from an intense heat source is used as an index of peripheral pain response. _x000D_ This is centre-specific for TCP.
209	TCP_VFR	Von Frey Test	To detect mechanical/tactile sensitivity in the mouse paw
210	TCPIP_BWT	Body Weight	The body weight test measures the weight of the mouse in a time series, allowing monitoring of its evolution; also, it is required in many other procedures.
211	TCPIP_CSD	Combined SHIRPA and Dysmorphology	SHIRPA and dysmorphology were originally always separate assessments.&nbsp; However they have recently been combined as assessments, so that they take place at the same time.The purpose of the assessments is to examine mice for obvious physical characteristics, behaviors and morphological abnormalities.Descriptions include abnormal locomotion/appearance/behavior/reflex reactions.
212	TCPIP_GRS	Grip Strength	The grip strength test is used to measure the neuromuscular function as maximal muscle strength of forelimbs and combined forelimbs and hind limbs. These are assessed by the grasping applied by the mouse on a grid that is connected to a sensor. Three trials are carried out in succession measuring forelimb-strength only, followed by three successive trials measuring the combined forelimb/hindlimb …
213	TCPLA_BLK	Tissue Embedding and Block Banking	Collect and fix a standard list of tissues from the complete necropsy (see IMPC Gross Pathology &amp; Tissue Collection SOP)Trim the fixed tissues into cassettes for processingEmbed the tissues in paraffin in a standard orientation
214	TCPLA_BWT	Body Weight	The body weight test measures the weight of the mouse in a time series, allowing monitoring of its evolution; also, it is required in many other procedures.
215	TCPLA_CBC	Clinical Chemistry	Clinical chemistry determines biochemical parameters in plasma including enzymatic activity, specific substrates and electrolytes.&nbsp;Ontological description: MP:0001545 &ndash; blood physiology abnormalities.
216	TCPLA_CSD	Combined SHIRPA and Dysmorphology	SHIRPA and dysmorphology were originally always separate assessments.&nbsp; However they have recently been combined as assessments, so that they take place at the same time.The purpose of the assessments is to examine mice for obvious physical characteristics, behaviors and morphological abnormalities.Descriptions include abnormal locomotion/appearance/behavior/reflex reactions.
217	TCPLA_DXA	Body Composition (DEXA lean/fat)	Measure bone mineral content and density as well as body composition in mice using the DEXA (Dual Energy X-ray Absorptiometry) analyser.
218	TCPLA_ECG	Electrocardiogram (ECG)	To provide a high throughput method to obtain Electrocardiograms in a conscious mouse.
219	TCPLA_EYE	Eye Morphology	To detect abnormalities in eye morphology.
220	TCPLA_GRS	Grip Strength	The grip strength test is used to measure the neuromuscular function as maximal muscle strength of forelimbs and combined forelimbs and hind limbs. These are assessed by the grasping applied by the mouse on a grid that is connected to a sensor. Three trials are carried out in succession measuring forelimb-strength only, followed by three successive trials measuring the combined forelimb/hindlimb …
221	TCPLA_HEM	Hematology	Hematological assessment of blood determines blood cell counts (white blood cells, red blood cells, hemoglobin, and platelets) and additional hematological parameters (hematocrit, mean cell volume, mean corpuscular hemoglobin, mean cell hemoglobin concentration) can be derived using these indices. These tests will indicate abnormalities in the production of blood and its components (blood cells a…
222	TCPLA_HWT	Heart Weight	To evaluate cardiac size using heart weight and body weight.
223	TCPLA_IPG	Intraperitoneal glucose tolerance test (IPGTT)	The glucose tolerance test measures the clearance of an intraperitoneally injected glucose load from the body. It is used to detect disturbances in glucose metabolism that can be linked to human conditions such as diabetes or metabolic syndrome. Animals are fasted for approximately 16 hours, fasted blood glucose levels are determined before a solution of glucose is administered by intra-peritonea…
224	TCPLA_PAT	Gross Pathology and Tissue Collection	To perform a complete necropsy to detect and record abnormal external findings and macroscopic alterations in internal and external organs, record body and heart weights (see IMPC Heart Weight SOP), and collect a standardized list of tissues for fixation with or without further processing (see non-mandatory IMPC Tissue Embedding &amp; Block Banking SOP).
225	TCPLA_XRY	X-ray	Construct and analyse digital X-ray images in immobilised mice using a Faxitron X-Ray system or NTB digital X-ray scanner.
226	UCD_HBD	Hole-board Exploration	To monitor the activity of mice in hole-board apparatus over a defined period of time in order to assess the exploratory and attentional phenotype.
