## Supplementary materials Table S3 for "OpenStats: A Robust and Scalable Software Package for Reproducible Analysis of High-Throughput Phenotypic Data"

### Sheet: procedure_time
The difference in the mean time spent by OpenStat and PhenStats for the IMPC procedures. The green cells show the improvement (in secound) whereas the red cells show the cases where PhenStat outbeat OpenStats
procedure	MeanOpenStats	MeanPhenStat	difference average time (s) PhenStat-OpenStats
IMPC_ACS	56.7787	4571.71	4514.93
JAX_LDT	102.153	4363.06	4260.91
HRWL_OWT	111.903	4082.42	3970.52
IMPC_INS	83.022	3932.81	3849.79
IMPC_CBC	97.0443	3487.4	3390.36
IMPC_DXA	107.119	2559.24	2452.12
IMPC_HEM	107.217	2472.75	2365.54
IMPC_ECG	81.853	1021.79	939.942
IMPC_GRS	34.0259	932.974	898.948
IMPC_IPG	18.5011	618.569	600.068
IMPC_OFD	19.5746	565.476	545.901
IMPC_HWT	53.5659	478.627	425.061
JAX_SLW	64.6205	439.48	374.859
M-G-P_016	67.4596	433.936	366.477
MGP_MCB	297.967	662.365	364.398
JAX_ROT	123.915	454.243	330.327
M-G-P_005	52.9666	313.551	260.585
MGP_IPG	153.542	412.254	258.712
IMPC_ECH	80.7092	319.863	239.154
M-G-P_020	43.9924	240.983	196.991
JAX_TLS	129.402	299.827	170.425
JAX_ECT	163.761	313.116	149.355
ICS_ROT	24.6771	172.476	147.799
M-G-P_012	47.86	184.099	136.239
JAX_HBD	7.09656	117.793	110.696
HMGU_ROT	22.8241	104.94	82.1159
M-G-P_025	20.6773	92.8738	72.1965
JAX_URI	103.727	172.836	69.1096
M-G-P_009	14.6794	80.0661	65.3868
ESLIM_022	13.0771	60.3336	47.2564
BCM_OFD	99.709	146.293	46.5843
IMPC_CSD	31.6252	70.5373	38.9121
HRWLLA_HEM	46.2867	76.937	30.6503
HRWLLA_CBC	35.3197	56.5303	21.2106
HRWLLA_OWT	53.5078	73.9844	20.4767
M-G-P_013	24.9132	40.6119	15.6987
JAXLA_OFD	33.5431	48.8721	15.329
HRWLLA_GRS	27.938	40.5684	12.6304
JAXLA_CBC	38.3421	48.6943	10.3521
HRWLLA_IPG	22.5669	31.5369	8.97
IMPC_FEA	38.0795	46.9893	8.90981
UCD_HBD	3.80345	11.5618	7.75838
IMPC_XRY	31.626	39.2343	7.6083
JAXLA_LDT	37.8514	43.4576	5.60621
ESLIM_005	24.2288	29.3901	5.1613
MGP_ANA	101.431	105.75	4.319
TCPLA_BWT	22.8	26.6	3.8
KMPCLA_CBC	14.0511	17.7484	3.69737
ESLIM_011	26.5674	29.8821	3.31466
IMPC_VIA	167.182	170.414	3.2314
JAX_PLC	94.9908	98.1988	3.208
IMPC_GPL	46.1908	49.2266	3.03573
ESLIM_016	14.1164	17.1092	2.99285
M-G-P_008	16.2967	19.2597	2.96306
ESLIM_021	12.9533	15.8584	2.9051
IMPC_IMM	14.9442	17.5282	2.58397
CCP_XRY	33.3268	35.5094	2.1826
TCPIP_BWT	31.6175	33.45	1.8325
ESLIM_020	14.3107	16.0149	1.70417
ESLIM_007	18.9294	20.5057	1.57624
IMPC_CAL	2.76472	4.28886	1.52414
IMPC_GEL	44.1407	45.6042	1.46352
MGP_MLN	260.345	261.787	1.44196
KMPCLA_PAT	4.56	6	1.44
HRWLIP_CSD	28.5964	29.9737	1.3773
IMPC_GEM	65.8167	67.045	1.22828
HRWLLA_FEA	9.9125	10.9415	1.02896
ESLIM_012	14.6971	15.6545	0.957347
JAXLA_BWT	16.1175	17.07	0.9525
M-G-P_006	13.3136	14.2651	0.951521
HRWLLA_DXA	35.8139	36.7506	0.936667
KMPCLA_HEM	6.99765	7.91294	0.915294
IMPC_ALZ	64.8554	65.7445	0.889082
MGP_ALZ	21.229	22.0508	0.821778
IMPC_GPM	52.3527	53.1389	0.786267
M-G-P_003	2.23635	2.95965	0.723303
ESLIM_006	9.06912	9.7024	0.633286
TCPLA_BLK	6.81943	7.42818	0.60875
MGP_IMM	281.306	281.893	0.587026
IMPC_ELZ	38.0071	38.5813	0.57418
IMPC_LDT	23.1118	23.5541	0.442353
IMPC_GEO	40.577	40.984	0.407083
IMPC_EVP	22.1835	22.5794	0.395904
HRWLLA_CSD	25.7015	26.0961	0.394599
KMPCLA_IPG	11.014	11.404	0.39
ICSLA_ECH	0.946667	1.33	0.383333
M-G-P_007	6.21956	6.57211	0.352556
ESLIM_008	9.33337	9.66374	0.330371
KMPCLA_OFD	10.1891	10.4882	0.299091
IMPC_HIS	19.3214	19.6006	0.27915
KMPCLA_XRY	5.72222	5.99533	0.273111
GMC_915	1.27	1.52	0.25
MGP_CSD	64.6366	64.8809	0.244281
ESLIM_024	2.41	2.58	0.17
ICSLA_ECG	0.882857	1.02857	0.145714
ESLIM_010	2.55718	2.65333	0.0961538
ESLIM_019	11.9657	12.0564	0.0906383
GMC_926	0.59	0.6675	0.0775
KMPCLA_CSD	6.14291	6.21456	0.0716456
ICSLA_FEA	0.31	0.374	0.064
ICSLA_HOT	0.86	0.906667	0.0466667
ICSLA_HEM	0.837619	0.87619	0.0385714
HMGULA_GRS	0.691429	0.727143	0.0357143
GMC_925	1.17831	1.20585	0.0275403
IMPC_BLK	32.0113	32.0341	0.0227533
IMPC_EVM	46.8778	46.8929	0.0151103
ESLIM_001	8.93801	8.952	0.0139884
ICSLA_GRS	0.658571	0.668571	0.01
ICSLA_CSD	1.00899	1.01316	0.00417722
MGP_BCI	21.3595	21.3594	-0.000117973
ICSLA_ACS	0.927143	0.924286	-0.00285714
TCPLA_XRY	12.4862	12.4833	-0.00292135
ICSLA_SHO	0.935	0.9275	-0.0075
ICSLA_ROT	0.59	0.5775	-0.0125
ICSLA_IPG	0.782	0.754	-0.028
KMPCLA_IMM	5.44314	5.415	-0.0281429
TCP_VFR	0.578333	0.536111	-0.0422222
ICSLA_XRY	1.62484	1.58194	-0.0429032
ESLIM_002	1.24936	1.2044	-0.0449603
IMPC_BWT	6.90782	6.8582	-0.0496165
ESLIM_023	2.54	2.4875	-0.0525
IMPC_CHL	0.814459	0.755405	-0.0590541
HRWLIP_BWT	3.73679	3.6767	-0.0600909
BCM_ACS	5.15167	5.07833	-0.0733333
ESLIM_004	3.98756	3.87584	-0.111713
ICSLA_OFD	0.970556	0.838889	-0.131667
ESLIM_009	2.88678	2.7307	-0.156087
HRWLLA_HIS	6.02044	5.84886	-0.171582
JAXLA_HEM	36.8625	36.6883	-0.174167
ICS_FEA	1.4376	1.2582	-0.1794
GMC_908	6.24429	6.06143	-0.182857
ICS_HOT	22.6326	22.4341	-0.198519
ESLIM_013	8.43448	8.21746	-0.217019
JAXLA_GRS	21.336	21.1105	-0.2255
ICS_IMM	22.6446	22.4188	-0.225706
GMC_919	2.56889	2.34222	-0.226667
IMPC_GEP	46.8665	46.6365	-0.230025
HRWLLA_ECG	54.602	54.365	-0.237
TCPLA_CSD	19.4288	19.1869	-0.241941
M-G-P_026	14.4707	14.2044	-0.266323
ICS_CHL	2.36269	2.06907	-0.293619
TCPIP_CSD	27.7469	27.4374	-0.309494
IMPC_EVL	31.0998	30.787	-0.312784
M-G-P_022	20.9542	20.6067	-0.3475
BCM_CSD	13.7734	13.4234	-0.350032
GMC_904	6.61857	6.25571	-0.362857
ICSLA_EYE	1.57047	1.18465	-0.385814
IMPC_GPP	32.2746	31.8659	-0.40873
MGP_BMI	104.983	104.574	-0.409243
ICSLA_DXA	1.752	1.336	-0.416
ESLIM_003	3.74108	3.30938	-0.431704
GMC_922	1.62	1.1575	-0.4625
IMPC_EVO	30.1429	29.6741	-0.468806
JAXLA_CSD	13.1192	12.5919	-0.527215
JAX_ERG	24.7073	24.169	-0.538261
MGP_XRY	82.3283	81.7796	-0.548764
GMC_923	4.00309	3.41478	-0.588315
IMPC_PAT	30.4015	29.8045	-0.596983
BCMLA_BWT	1.67	1.06	-0.61
ICS_SHO	24.5192	23.8694	-0.649722
HRWLLA_XRY	22.9491	22.2918	-0.657321
ESLIM_014	9.35419	8.69579	-0.658405
GMC_912	2.91568	2.2323	-0.683378
ESLIM_015	7.60741	6.8903	-0.717113
TCPLA_PAT	4.49	3.72	-0.77
GMC_910	3.59185	2.81569	-0.776154
HRWLLA_OFD	19.3139	18.5228	-0.791124
GMC_902	3.88368	3.04368	-0.84
IMPC_FER	205.913	205.068	-0.845385
M-G-P_004	4.4635	3.4785	-0.985
GMC_921	3.427	2.437	-0.99
KMPCLA_EYE	7.20655	6.18483	-1.02172
MGP_PBI	72.7957	71.7592	-1.03657
KMPCLA_CAL	5.67417	4.59583	-1.07833
IMPC_GPO	35.1164	33.9986	-1.11783
GMC_911	4.31714	3.12886	-1.18829
GMC_905	5.2281	4.02341	-1.20468
GMC_906	6.48531	5.1519	-1.3334
ESLIM_018	14.4603	13.0729	-1.38745
GMC_909	5.52579	4.11558	-1.41021
GMC_913	5.42745	3.972	-1.45545
JAXLA_EYE	20.0703	18.5408	-1.52957
GMC_914	5.39375	3.78025	-1.6135
JAXLA_IPG	21.7953	20.1567	-1.63867
HRWL_IMM	27.1551	25.4807	-1.67439
TCPLA_ECG	17.5393	15.859	-1.68033
GMC_920	4.75899	3.02456	-1.73443
HRWLLA_PAT	18.58	16.8433	-1.73667
GMC_917	5.62069	3.84621	-1.77448
KMPCLA_HWT	17.622	15.758	-1.864
TCPLA_GRS	14.2521	12.3425	-1.90964
GMC_916	6.79552	4.71885	-2.07667
TCP_HRG	9.58917	7.48167	-2.1075
TCP_CHL	36.8137	34.6763	-2.13744
TCPLA_HEM	19.8727	17.6171	-2.25556
HRWLLA_BWT	23.664	21.278	-2.386
HRWLLA_ECH	15.7207	13.1346	-2.58607
HRWLLA_EYE	28.7473	26.0574	-2.68988
MGP_EEI	223.36	220.414	-2.94544
CCP_LFO	64.3117	61.3642	-2.94742
TCPLA_DXA	18.8864	15.806	-3.0804
TCPLA_HWT	25.7367	22.6133	-3.12333
TCPLA_IPG	18.496	15.1373	-3.35867
KMPCLA_ABR	7.01429	3.63714	-3.37714
TCPLA_CBC	27.6441	24.0091	-3.635
KMPCLA_DXA	12.254	8.571	-3.683
KMPCLA_ACS	14.3967	10.5467	-3.85
IMPC_EYE	72.347	68.2034	-4.14362
TCPIP_GRS	27.1367	22.5738	-4.56286
TCP_TFL	18.2475	13.4588	-4.78875
M-G-P_014	27.5232	22.6813	-4.84184
KMPCLA_GRS	13.5614	8.70571	-4.85571
JAXLA_ECG	25.9262	20.5433	-5.38289
JAXLA_DXA	39.679	32.4543	-7.22467
TCPLA_EYE	25.5986	18.0281	-7.57056
JAXLA_HBD	23.07	13.9863	-9.08375
JAXLA_HWT	50.1733	38.0411	-12.1322
IMPC_ABR	81.3131	67.0752	-14.2379
IMPC_OWT	49.4917	34.8917	-14.6
MGP_CTL	138.025	121.11	-16.9147
MGP_XMV	429.908	410.12	-19.7875
MGP_PBT	404.366	383.339	-21.027
MGP_XMF	416.598	367.315	-49.2825
MGP_MTB	559.74	432.345	-127.395
MGP_CTV	492.055	360.318	-131.737
